# Epistasis between drug resistance-conferring mutations in *Mycobacterium tuberculosis*

**DOI:** 10.1101/2025.08.07.669101

**Authors:** Selim Bouaouina, Sònia Borrell, Jérôme Azizaj, Thomas Bock, Amanda Ross, Chloé Loiseau, Sevda Kalkan, Miriam Reinhard, Valerie F. A. March, Anna Dötsch, Alexander Schmidt, Amir Banaei-Esfahani, Sebastien Gagneux

## Abstract

Studies in model organisms show that mutations conferring resistance to different antibiotics can interact epistatically, but the biological and epidemiological consequences of such interactions are unknown. Here we show that in *Mycobacterium tuberculosis (Mtb)*, positive sign epistasis between RpoB and GyrA mutations causing resistance to rifampicin and fluoroquinolone, respectively, can lead to double-resistant strains with high *in vitro* fitness. Two of these RpoB-GyrA mutation combinations account for 53% in a global collection of highly drug-resistant *Mtb* clinical isolates, compared to <0.7% for RpoB-GyrA combinations with low *in vitro* fitness. Moreover, the two high-fitness RpoB-GyrA combinations are associated with a more benign and idiosyncratic proteome perturbation compared to low-fitness combinations. Our findings highlight the relevance of epistasis for the emergence and spread of antimicrobial resistance.
