## Supplementary material for "Epistasis between drug resistance-conferring mutations in *Mycobacterium tuberculosis*": Data_S1

### Sheet: Sheet1
Data S1
Header explanations
new_label	strain_label
lineage	MTBC Lineage
cognate_wt	Cognate Wild Type
mut_gene	Which gene carries the drug resistance mutation
aa_substitution	amino acid substitution of the drug resistance gene
median	median in vitro relative fitness (mutants: in respect to respective wild type; wt: in respect to L4_C00)
lowerCI	lower 95% Credible Interval
upperCI	upper 95% Credible Interval
proteome	proteome of strain was analyzed
fitness_multiplicative_loCI	lower 95% Credible Interval multiplicative in vitro fitness
fitness_multiplicative_median	median multiplicative in vitro fitness
fitness_multiplicative_upCI	upper 95% Credible Interval multiplicative in vitro fitness
pairwise_epistasis_loCI	lower 95% Credible Interval epistasis
pairwise_epistasis_median	median epistasis
pairwise_epistasis_upCI	upper 95% Credible Interval epistasis
epistasis	type of epistasis
proteo_loCI_cv	proteome lower 95% CI of Coefficients of Variation for samples
proteo_median_cv	proteome median of Coefficients of Variation for samples
proteo_upCI_cv	proteome upper 95%CI of Coefficients of Variation for samples
nr_proteins	numbers of proteins detected in Replicate1;Replicate2;Replicate3;Replicate4
offtarget_variants	off-target variants (* gene with potential compensatory mutation, **known compensatory mutation)
nr_offtargetvars	number of off-target variants
ndap	number of significantly differentially abundant proteins (adjusted p-value<=0.5, no log2FC threshold)
ndap_log10	log10 of number of significantly differentially abundant proteins (adjusted p-value<=0.5, no log2FC threshold)
ena_run_accession	run accession on the European Nucleotide Archive (ENA)
ena_bioproject	bioproject on the European Nucleotide Archive (ENA)
new_label	lineage	cognate_wt	mut_gene	aa_substitution	median	lowerCI	upperCI	proteome	fitness_multiplicative_loCI	fitness_multiplicative_median	fitness_multiplicative_upCI	pairwise_epistasis_loCI	pairwise_epistasis_median	pairwise_epistasis_upCI	epistasis	proteo_loCI_cv	proteo_median_cv	proteo_upCI_cv	nr_proteins	offtarget_variants	nr_offtargetvars	ndap	ndap_log10	ena_run_accession	ena_bioproject
L1_A00	L1	NA	NA	NA	0.737733	0.647892	0.824885	TRUE	NA	NA	NA	NA	NA	NA	NA	2.22	9.269	48.18	3200;3179;3164;3175	NA	0	NA	NA	ERR2704679;ERR841419
L1_A01	L1	L1_A00	rpoB	S450L	0.902489	0.85092	0.954101	TRUE	NA	NA	NA	NA	NA	NA	NA	2.117	8.794	45.006	3196;3216;3193;3159	NA	0	132	2.12057		PRJEB94519
L1_A02	L1	L1_A00	rpoB	H445R	0.908421	0.826925	1.00044	TRUE	NA	NA	NA	NA	NA	NA	NA	2.127	8.818	49.762	3145;3156;3179;3206	NA	0	283	2.45179		PRJEB94519
L1_A03	L1	L1_A00	gyrA	A90V	0.984123	0.928232	1.04213	TRUE	NA	NA	NA	NA	NA	NA	NA	1.875	7.868	43.142	3187;3187;3170;3157	NA	0	10	1		PRJEB94519
L1_A06	L1	L1_A00	rpoB_gyrA	S450L_A90V	0.937994	0.85629	1.01859	FALSE	0.80274	0.88859	0.980577	-0.0769436	0.0483726	0.165209	none	NA	NA	NA	NA	NA	0	NA	NA		PRJEB94519
L1_A09	L1	L1_A00	rpoB_gyrA	H445R_A90V	0.935678	0.884529	0.987963	TRUE	0.801403	0.892922	0.993685	-0.0612027	0.0399925	0.137186	none	1.666	7.311	38.259	3186;3203;3185;3172	ppk1_Rv2984_Arg316Gln	1	234	2.36922		PRJEB94519
L1_A10	L1	L1_A00	rpoB_gyrA	H445R_D94G	0.922488	0.870162	0.976515	TRUE	NA	NA	NA	NA	NA	NA	NA	2.586	9.829	45.38	3163;3173;3186;3192	hrcA_Rv2374c_Val83Phe	1	233	2.36736		PRJEB94519
L1_B00	L1	NA	NA	NA	0.951448	0.870917	1.04318	TRUE	NA	NA	NA	NA	NA	NA	NA	1.724	6.565	41.108	3208;3197;3187;3207	NA	0	NA	NA	ERR2704680;ERR234236
L1_B01	L1	L1_B00	rpoB	S450L	0.79369	0.747233	0.84447	TRUE	NA	NA	NA	NA	NA	NA	NA	2.204	8.955	46.165	3189;3186;3196;3187	tgs3_Rv3234c_Glu16Lys	1	202	2.30535		PRJEB94519
L1_B02	L1	L1_B00	rpoB	H445R	0.770856	0.70611	0.840137	TRUE	NA	NA	NA	NA	NA	NA	NA	1.331	8.527	46.92	3191;3187;3183	ppk1_Rv2984_Arg304Gln	1	457	2.65992		PRJEB94519
L1_B03	L1	L1_B00	gyrA	A90V	0.940255	0.822934	1.07313	TRUE	NA	NA	NA	NA	NA	NA	NA	2.014	8.472	41.791	3205;3194;3170;3207	NA	0	11	1.04139		PRJEB94519
L1_B04	L1	L1_B00	gyrA	D94G	0.942439	0.892393	0.993722	TRUE	NA	NA	NA	NA	NA	NA	NA	2.023	8.592	46.376	3202;3196;3166;3203	rpsK_Rv3459c_Lys83Thr	1	125	2.09691		PRJEB94519
L1_B07	L1	L1_B00	rpoB_gyrA	S450L_D94G	0.712521	0.632303	0.806977	TRUE	0.681779	0.748343	0.820704	-0.147494	-0.0339692	0.080819	none	2.979	11.362	52.742	3150;3228;3170;3209	tgs3_Rv3234c_Glu16Lys	1	90	1.95424		PRJEB94519
L1_B09	L1	L1_B00	rpoB_gyrA	H445R_A90V	0.722068	0.682107	0.760998	TRUE	0.616806	0.722524	0.851451	-0.136406	-0.000876769	0.11091	none	2.045	8.674	50.942	3140;3175;3126;3152	ppk1_Rv2984_Arg304Gln	1	787	2.89597		PRJEB94519
L1_C00	L1	NA	NA	NA	0.931242	0.844819	1.02783	TRUE	NA	NA	NA	NA	NA	NA	NA	2.019	8.572	44.929	3184;3194;3177;3196	NA	0	NA	NA	ERR2704704;ERR2704685;SRR014813
L1_C01	L1	L1_C00	rpoB	S450L	0.945034	0.818018	1.10345	TRUE	NA	NA	NA	NA	NA	NA	NA	2.365	9.97	52.905	3155;3204;3189;3192	NA	0	113	2.05308		PRJEB94519
L1_C02	L1	L1_C00	rpoB	H445R	0.879192	0.750466	1.03553	TRUE	NA	NA	NA	NA	NA	NA	NA	2.389	10.207	50.736	3141;3174;3110;3153	NA	0	86	1.9345		PRJEB94519
L1_C03	L1	L1_C00	gyrA	A90V	0.98251	0.908068	1.06977	TRUE	NA	NA	NA	NA	NA	NA	NA	2.053	8.822	45.484	3211;3189;3199;3149	NA	0	8	0.90309		PRJEB94519
L1_C04	L1	L1_C00	gyrA	D94G	0.947672	0.785406	1.135	TRUE	NA	NA	NA	NA	NA	NA	NA	2.496	9.892	48.734	3206;3194;3174;3199	NA	0	2	0.30103		PRJEB94519
L1_C05	L1	L1_C00	gyrA	G88C	0.9337	0.776459	1.11935	TRUE	NA	NA	NA	NA	NA	NA	NA	2.571	11.245	57.676	3200;3120;3190;3112	NA	0	9	0.954243		PRJEB94519
L1_C06	L1	L1_C00	rpoB_gyrA	S450L_A90V	0.996163	0.924374	1.06862	TRUE	0.788059	0.929492	1.10717	-0.118976	0.0662054	0.224864	none	2.087	10.93	60.895	3123;3131;3144;3022	NA	0	421	2.62428		PRJEB94519
L1_C07	L1	L1_C00	rpoB_gyrA	S450L_D94G	0.858706	0.811277	0.906075	TRUE	0.662092	0.893343	1.22212	-0.367146	-0.0331407	0.203479	none	2.536	9.28	47.98	3172;3204;3195;3195	NA	0	217	2.33646		PRJEB94519
L1_C09	L1	L1_C00	rpoB_gyrA	H445R_A90V	0.96683	0.871001	1.0795	TRUE	0.721344	0.864324	1.0336	-0.0944823	0.101435	0.278212	none	2.529	11.146	54.572	3148;3176;3183;3193	NA	0	219	2.34044		PRJEB94519
L1_C10	L1	L1_C00	rpoB_gyrA	H445R_D94G	0.928662	0.876548	0.983343	TRUE	0.613458	0.832159	1.13471	-0.208586	0.096585	0.323513	none	2.171	9.178	46.443	3197;3188;3199;3189	NA	0	344	2.53656		PRJEB94519
L2_A00	L2	NA	NA	NA	0.989498	0.907178	1.08297	TRUE	NA	NA	NA	NA	NA	NA	NA	2.036	8.309	45.345	3214;3201;3176;3154	NA	0	NA	NA	ERR2704699;ERR2704677;ERR2704698;SRR022872
L2_A01	L2	L2_A00	rpoB	S450L	0.975439	0.879965	1.08517	TRUE	NA	NA	NA	NA	NA	NA	NA	2.407	10.393	46.435	3198;3204;3152;3209	NA	0	129	2.11059		PRJEB94519
L2_A03	L2	L2_A00	gyrA	A90V	0.91065	0.832658	0.995303	TRUE	NA	NA	NA	NA	NA	NA	NA	1.932	7.526	37.38	3216;3206;3193;3209	NA	0	2	0.30103		PRJEB94519
L2_A04	L2	L2_A00	gyrA	D94G	0.976881	0.913546	1.04813	TRUE	NA	NA	NA	NA	NA	NA	NA	2.33	9.324	48.36	3209;3212;3153;3193	mbtE_Rv2380c_Ala422Thr	1	4	0.60206		PRJEB94519
L2_A05	L2	L2_A00	gyrA	G88C	0.86435	0.787425	0.949356	TRUE	NA	NA	NA	NA	NA	NA	NA	1.834	7.822	39.581	3185;3205;3171;3180	NA	0	12	1.07918		PRJEB94519
L2_A06	L2	L2_A00	rpoB_gyrA	S450L_A90V	1.11368	1.02302	1.21605	TRUE	0.77021	0.889717	1.01932	0.0666332	0.225025	0.373159	positive	2.277	9.308	48.507	3226;3208;3198;3175	NA	0	118	2.07188		PRJEB94519
L2_A07	L2	L2_A00	rpoB_gyrA	S450L_D94G	1.06943	0.979533	1.1651	TRUE	0.844335	0.952702	1.08149	-0.0393439	0.116306	0.259123	none	1.867	7.751	36.504	3219;3196;3204;3208	NA	0	163	2.21219		PRJEB94519
L2_A08	L2	L2_A00	rpoB_gyrA	S450L_G88C	0.857348	0.747856	0.982459	TRUE	0.730459	0.843575	0.968209	-0.151478	0.0136096	0.178577	none	2.279	9.024	41.24	3198;3205;3183;3194	NA	0	182	2.26007		PRJEB94519
L2_B00	L2	NA	NA	NA	1.001	0.917937	1.09395	TRUE	NA	NA	NA	NA	NA	NA	NA	1.455	8.01	50.186	3156;3106;3156	NA	0	NA	NA	SRX007715;ERR2704701;ERR2704702;ERR2704683
L2_B01	L2	L2_B00	rpoB	S450L	0.935848	0.878972	0.998036	TRUE	NA	NA	NA	NA	NA	NA	NA	1.849	7.385	38.059	3191;3202;3190;3189	NA	0	402	2.60423		PRJEB94519
L2_B02	L2	L2_B00	rpoB	H445R	0.655788	0.608324	0.703889	TRUE	NA	NA	NA	NA	NA	NA	NA	1.986	7.583	42.848	3187;3187;3165;3180	NA	0	503	2.70157		PRJEB94519
L2_B03	L2	L2_B00	gyrA	A90V	0.939714	0.886655	0.994437	TRUE	NA	NA	NA	NA	NA	NA	NA	1.448	6.045	31.872	3195;3209;3195;3210	NA	0	95	1.97772		PRJEB94519
L2_B04	L2	L2_B00	gyrA	D94G	1.02956	0.968896	1.09424	TRUE	NA	NA	NA	NA	NA	NA	NA	1.728	7.484	41.144	3178;3206;3195;3206	NA	0	682	2.83378		PRJEB94519
L2_B05	L2	L2_B00	gyrA	G88C	0.935955	0.896715	0.976342	TRUE	NA	NA	NA	NA	NA	NA	NA	2.308	9.11	43.872	3188;3167;3184;3122	NA	0	502	2.7007		PRJEB94519
L2_B06	L2	L2_B00	rpoB_gyrA	S450L_A90V	0.945295	0.893333	1.0027	TRUE	0.807875	0.879284	0.957127	-0.0287386	0.0655255	0.156729	none	1.652	6.962	33.717	3176;3196;3182;3184	rpoA_Rv3457c_Thr181Ala	1	88	1.94448		PRJEB94519
L2_B07	L2	L2_B00	rpoB_gyrA	S450L_D94G	0.937536	0.879243	0.994711	TRUE	0.8685	0.963673	1.0746	-0.147724	-0.0259103	0.0856454	none	2.023	7.538	33.781	3148;3198;3185;3192	rpoA_Rv3457c_Thr181Ala	1	187	2.27184		PRJEB94519
L2_B08	L2	L2_B00	rpoB_gyrA	S450L_G88C	0.758065	0.705508	0.813156	TRUE	0.803003	0.875368	0.95857	-0.215134	-0.118029	-0.0275699	negative	1.625	6.37	36.429	3203;3196;3195;3192	rpoA_Rv3457c_Thr181Ala	1	650	2.81291		PRJEB94519
L2_B09	L2	L2_B00	rpoB_gyrA	H445R_A90V	0.58892	0.544497	0.63619	TRUE	0.561522	0.61576	0.673352	-0.101064	-0.0268536	0.0459558	none	1.82	7.21	37.627	3201;3189;3201;3202	NA	0	446	2.64933		PRJEB94519
L2_B10	L2	L2_B00	rpoB_gyrA	H445R_D94G	0.603319	0.55038	0.653706	TRUE	0.612363	0.67426	0.740296	-0.154534	-0.0717432	0.00962778	none	1.947	7.767	40.018	3194;3202;3192;3184	NA	0	356	2.55145		PRJEB94519
L2_B11	L2	L2_B00	rpoB_gyrA	H445R_G88C	0.548831	0.513045	0.586827	TRUE	0.562992	0.6136	0.666589	-0.127618	-0.0640729	-0.00191465	negative	2.459	9.192	46.336	3166;3143;3150;3179	NA	0	484	2.68485		PRJEB94519
L2_C00	L2	NA	NA	NA	0.926929	0.850848	1.00753	TRUE	NA	NA	NA	NA	NA	NA	NA	1.939	8.094	41.762	3163;3189;3179;3181	NA	0	NA	NA	ERR2704684;ERR2704703;SRR014814
L2_C01	L2	L2_C00	rpoB	S450L	1.03179	0.968386	1.10705	TRUE	NA	NA	NA	NA	NA	NA	NA	2.056	8.377	43.632	3171;3176;3158;3186	NA	0	424	2.62737		PRJEB94519
L2_C02	L2	L2_C00	rpoB	H445R	0.667905	0.614292	0.729557	TRUE	NA	NA	NA	NA	NA	NA	NA	2.762	10.659	48.358	3158;3132;3177;3177	NA	0	409	2.61172		PRJEB94519
L2_C03	L2	L2_C00	gyrA	A90V	0.974936	0.930103	1.02762	TRUE	NA	NA	NA	NA	NA	NA	NA	1.889	6.984	37.303	3183;3178;3173;3193	NA	0	14	1.14613		PRJEB94519
L2_C04	L2	L2_C00	gyrA	D94G	0.958525	0.911844	1.0067	TRUE	NA	NA	NA	NA	NA	NA	NA	2.326	9.066	42.438	3190;3187;3189;3149	NA	0	19	1.27875		PRJEB94519
L2_C05	L2	L2_C00	gyrA	G88C	0.865823	0.824265	0.906866	TRUE	NA	NA	NA	NA	NA	NA	NA	1.735	7.84	40.966	3165;3178;3166;3182	NA	0	70	1.8451		PRJEB94519
L2_C06	L2	L2_C00	rpoB_gyrA	S450L_A90V	0.87629	0.803653	0.953887	TRUE	0.928349	1.00684	1.09795	-0.243316	-0.131519	-0.0205838	negative	2.109	8.573	41.491	3179;3198;3198;3115	NA	0	473	2.67486		PRJEB94519
L2_C07	L2	L2_C00	rpoB_gyrA	S450L_D94G	0.853668	0.78125	0.929213	TRUE	0.910276	0.989005	1.07659	-0.248626	-0.135028	-0.0214312	negative	1.92	7.987	42.327	3171;3189;3173;3181	NA	0	728	2.86213		PRJEB94519
L2_C08	L2	L2_C00	rpoB_gyrA	S450L_G88C	0.71591	0.650149	0.784976	TRUE	0.825691	0.893415	0.974608	-0.282787	-0.178739	-0.0815941	negative	1.388	8.881	44.71	3159;3179;3178	NA	0	782	2.89321		PRJEB94519
L2_C09	L2	L2_C00	rpoB_gyrA	H445R_A90V	0.60045	0.565658	0.633554	TRUE	0.590604	0.651531	0.7227	-0.129455	-0.0514544	0.0185619	none	2.177	8.678	44.364	3195;3164;3193;3159	NA	0	534	2.72754		PRJEB94519
L2_C10	L2	L2_C00	rpoB_gyrA	H445R_D94G	0.59037	0.554998	0.627095	TRUE	0.581832	0.640068	0.705486	-0.12502	-0.0501836	0.0209266	none	1.496	6.103	32.919	3190;3184;3158;3197	wbbL1_Rv3265c_Pro26Gln	1	888	2.94841		PRJEB94519
L4_A00	L4	NA	NA	NA	0.986696	0.90639	1.07287	TRUE	NA	NA	NA	NA	NA	NA	NA	1.893	7.935	38.893	3203;3209;3215;3196	NA	0	NA	NA	ERR2704682;ERR2704700;ERR234265
L4_A01	L4	L4_A00	rpoB	S450L	0.959897	0.907416	1.01657	TRUE	NA	NA	NA	NA	NA	NA	NA	2.667	10.65	44.571	3158;3166;3183;3172	NA	0	58	1.76343		PRJEB94519
L4_A02	L4	L4_A00	rpoB	H445R	0.797528	0.744606	0.854627	TRUE	NA	NA	NA	NA	NA	NA	NA	2.276	8.888	43.332	3201;3108;3184;3205	NA	0	227	2.35603		PRJEB94519
L4_A03	L4	L4_A00	gyrA	A90V	0.989063	0.947121	1.03533	TRUE	NA	NA	NA	NA	NA	NA	NA	1.612	7.008	32.627	3193;3198;3209;3203	NA	0	7	0.845098		PRJEB94519
L4_A04	L4	L4_A00	gyrA	D94G	1.01082	0.944986	1.08303	TRUE	NA	NA	NA	NA	NA	NA	NA	2.252	8.656	43.86	3184;3199;3199;3189	NA	0	6	0.778151		PRJEB94519
L4_A05	L4	L4_A00	gyrA	G88C	0.967282	0.910157	1.02644	TRUE	NA	NA	NA	NA	NA	NA	NA	2.049	8.207	41.378	3218;3186;3191;3186	NA	0	6	0.778151		PRJEB94519
L4_A06	L4	L4_A00	rpoB_gyrA	S450L_A90V	0.945686	0.905583	0.988252	TRUE	0.884364	0.949838	1.02258	-0.0732734	-0.00399496	0.0612034	none	1.994	8.006	40.955	3171;3198;3190;3206	rpoA_Rv3457c_Gly31Cys	1	15	1.17609		PRJEB94519
L4_A07	L4	L4_A00	rpoB_gyrA	S450L_D94G	0.967171	0.910756	1.02854	TRUE	0.887611	0.970472	1.06714	-0.102145	-0.00347435	0.0922874	none	2.168	9.27	47.464	3187;3174;3119;3190	rpoA_Rv3457c_Val183Gly	1	8	0.90309		PRJEB94519
L4_A09	L4	L4_A00	rpoB_gyrA	H445R_A90V	0.762377	0.725083	0.801291	TRUE	0.726758	0.789442	0.858968	-0.0984331	-0.0266097	0.039309	none	2.065	8.253	38.883	3213;3171;3190;3195	NA	0	572	2.7574		PRJEB94519
L4_B00	L4	NA	NA	NA	1.05722	0.965305	1.15914	TRUE	NA	NA	NA	NA	NA	NA	NA	1.681	6.58	35.898	3189;3207;3194;3202	NA	0	NA	NA	ERR2704689;ERR2704705;ERR841444
L4_B01	L4	L4_B00	rpoB	S450L	0.778637	0.718862	0.83935	TRUE	NA	NA	NA	NA	NA	NA	NA	2.779	11.946	51.703	3163;3186;3198;3151	NA	0	327	2.51455		PRJEB94519
L4_B02	L4	L4_B00	rpoB	H445R	0.717212	0.657764	0.779294	TRUE	NA	NA	NA	NA	NA	NA	NA	2.402	10.092	44.202	3203;3196;3198;3178	moaA1_Rv3109_Ile136Val	1	483	2.68395		PRJEB94519
L4_B03	L4	L4_B00	gyrA	A90V	0.899602	0.861946	0.93986	TRUE	NA	NA	NA	NA	NA	NA	NA	1.859	7.57	39.505	3194;3185;3199;3194	NA	0	2	0.30103		PRJEB94519
L4_B04	L4	L4_B00	gyrA	D94G	1.01589	0.950761	1.0894	TRUE	NA	NA	NA	NA	NA	NA	NA	2.429	9.82	47.195	3204;3159;3194;3178	NA	0	5	0.69897		PRJEB94519
L4_B06	L4	L4_B00	rpoB_gyrA	S450L_A90V	0.749682	0.693747	0.810269	TRUE	0.63871	0.700576	0.765647	-0.0357716	0.0492583	0.132282	none	2.065	7.379	37.842	3194;3183;3175;3187	NA	0	958	2.98137		PRJEB94519
L4_B07	L4	L4_B00	rpoB_gyrA	S450L_D94G	0.713026	0.659024	0.771206	TRUE	0.699904	0.790494	0.897371	-0.194012	-0.0764626	0.0259346	none	1.717	6.978	36.923	3171;3182;3178;3171	NA	0	1096	3.03981		PRJEB94519
L4_B09	L4	L4_B00	rpoB_gyrA	H445R_A90V	0.726543	0.673446	0.781091	TRUE	0.585675	0.645055	0.708946	0.00128966	0.0805169	0.162961	positive	1.897	7.939	40.885	3181;3166;3197;3210	moaA1_Rv3109_Ile136Val	1	303	2.48144		PRJEB94519
L4_C00	L4	NA	NA	NA	1	1	1	TRUE	NA	NA	NA	NA	NA	NA	NA	2.336	9.007	51.725	3140;3148;3127;3150	NA	0	NA	NA	ERR2704694;ERR2704709;ERR234177
L4_C01	L4	L4_C00	rpoB	S450L	0.927741	0.883351	0.975419	TRUE	NA	NA	NA	NA	NA	NA	NA	1.661	6.819	42.28	3137;3134;3151;3139	NA	0	380	2.57978		PRJEB94519
L4_C02	L4	L4_C00	rpoB	H445R	0.952585	0.909122	1.00119	TRUE	NA	NA	NA	NA	NA	NA	NA	1.969	7.083	42.777	3164;3177;3175;3135	NA	0	210	2.32222		PRJEB94519
L4_C03	L4	L4_C00	gyrA	A90V	1.03006	0.962159	1.09937	TRUE	NA	NA	NA	NA	NA	NA	NA	1.803	7.613	38.625	3203;3178;3174;3165	fadD28_Rv2941_Arg288Pro	1	257	2.40993		PRJEB94519
L4_C04	L4	L4_C00	gyrA	D94G	1.00545	0.967137	1.04704	TRUE	NA	NA	NA	NA	NA	NA	NA	2.377	9.678	47.404	3209;3170;3186;3158	NA	0	182	2.26007		PRJEB94519
L4_C05	L4	L4_C00	gyrA	G88C	0.965919	0.917772	1.01569	TRUE	NA	NA	NA	NA	NA	NA	NA	1.873	7.152	43.059	3164;3176;3133;3140	Rv3273_Rv3273_Val707Leu	1	6	0.778151		PRJEB94519
L4_C06	L4	L4_C00	rpoB_gyrA	S450L_A90V	0.949526	0.890275	1.01684	TRUE	0.880649	0.95572	1.03865	-0.110559	-0.00559895	0.0960648	none	2.416	9.21	43.257	3168;3204;3193;3177	Rv3719_Rv3719_Ile266Val;rpoC_Rv0668_Pro434Leu	2	390	2.59106		PRJEB94519
L4_C07	L4	L4_C00	rpoB_gyrA	S450L_D94G	1.05264	1.00772	1.09989	TRUE	0.869321	0.93323	1.00395	0.0422602	0.118942	0.190749	positive	1.54	6.91	36.796	3199;3196;3185;3208	rpoC_Rv0668_Pro434Leu	1	263	2.41996		PRJEB94519
L4_C08	L4	L4_C00	rpoB_gyrA	S450L_G88C	0.753366	0.694814	0.815347	TRUE	0.826259	0.896979	0.976242	-0.242231	-0.142908	-0.0474512	negative	2.095	8.853	41.966	3186;3204;3189;3187	guaB3_Rv3410c_Gly273Arg	1	485	2.68574		PRJEB94519
L4_C09	L4	L4_C00	rpoB_gyrA	H445R_A90V	0.732326	0.678294	0.788962	TRUE	0.905068	0.980584	1.06225	-0.348606	-0.248282	-0.154238	negative	1.748	6.825	36.442	3189;3209;3190;3210	NA	0	751	2.87564		PRJEB94519
L4_C10	L4	L4_C00	rpoB_gyrA	H445R_D94G	0.689937	0.635267	0.745592	TRUE	0.894427	0.957562	1.02869	-0.357117	-0.267487	-0.185493	negative	1.978	7.796	38.332	3199;3187;3196;3196	NA	0	431	2.63448		PRJEB94519
