## Supplementary material for "Epistasis between drug resistance-conferring mutations in *Mycobacterium tuberculosis*": Data_S2

### Sheet: Sheet1
Raw Data for Figure Fig. 3
RpoB_GyrA_Combination	Combination of RpoB and GyrA drug resistance mutation
Count	Number of samples with this RpoB-GyrA combination
Proportion	Count divided by total number of samples in data set (n=8,067 for fixed data set and n=1,029 for unfixed data set)
Percentage	Proportion *100
Variant_ofinterest	Is the variant part of our RpoB and GyrA in vitro selected mutations
Fixed_combo	yes = every RpoB and GyrA mutation occurs at an allele frequency ≥90%; no = not every RpoB and GyrA mutation occurs at an allele frequency ≥90%
RpoB_GyrA_Combination	Count	Proportion	Percentage	Variant_ofinterest
S450L_D94G	2701	0.334821	0.335	yes
S450L_A90V	1535	0.190281	0.19	yes
S450L_D94A	622	0.0771043	0.077	no
S450L_D94N	394	0.048841	0.049	no
S450L_S91P	332	0.0411553	0.041	no
S450L_D94Y	291	0.0360729	0.036	no
D435V_D94G	207	0.0256601	0.026	no
D435V_A90V	108	0.0133879	0.013	no
S450F_D94G	99	0.0122722	0.012	no
S450L_D94H	81	0.0100409	0.01	no
D435V_D94N	73	0.00904921	0.009	no
D435G_L452P_A90V	71	0.00880129	0.009	no
H445Y_D94G	66	0.00818148	0.008	no
S450F_A90V	64	0.00793356	0.008	no
H445D_A90V	61	0.00756167	0.008	no
S450L_G88C	60	0.00743771	0.007	yes
I491F_D94G	58	0.00718979	0.007	no
D435V_S91P	45	0.00557828	0.006	no
S450L_A90V_D94A	40	0.00495847	0.005	no
H445D_D94G	38	0.00471055	0.005	no
H445D_D94N	37	0.00458659	0.005	no
H445R_A90V	30	0.00371885	0.004	yes
L452P_A90V	30	0.00371885	0.004	no
D435Y_D94G	28	0.00347093	0.003	no
H445Y_A90V	28	0.00347093	0.003	no
D435V_D94H	27	0.00334697	0.003	no
S450L_G88A	26	0.00322301	0.003	no
S450L_A90V_D94G	25	0.00309905	0.003	no
D435V_D94Y	23	0.00285112	0.003	no
L452P_D94G	23	0.00285112	0.003	no
D435V_D94A	21	0.0026032	0.003	no
S450L_D89N	19	0.00235527	0.002	no
S450F_D94A	18	0.00223131	0.002	no
S450W_D94G	18	0.00223131	0.002	no
D435V_T427S_D94G	17	0.00210735	0.002	no
S450L_A90V_S91P	17	0.00210735	0.002	no
H445L_D94G	16	0.00198339	0.002	no
D435G_L430P_A90V	15	0.00185943	0.002	no
L430P_D94G	15	0.00185943	0.002	no
S450W_A90V	15	0.00185943	0.002	no
V170F_A90V	14	0.00173547	0.002	no
D435Y_A90V	13	0.0016115	0.002	no
H445D_Q432K_D94Y	13	0.0016115	0.002	no
H445L_A90V	13	0.0016115	0.002	no
D435G_L430P_D94G	12	0.00148754	0.001	no
H445N_D94G	11	0.00136358	0.001	no
S450W_D94A	11	0.00136358	0.001	no
D435Y_D94A	10	0.00123962	0.001	no
D435V_G88C	9	0.00111566	0.001	no
L430P_A90V	9	0.00111566	0.001	no
L452P_D94Y	9	0.00111566	0.001	no
D435Y_D94N	8	0.000991695	0.001	no
D435Y_D94Y	8	0.000991695	0.001	no
H445D_D94A	8	0.000991695	0.001	no
H445R_D94G	8	0.000991695	0.001	yes
L452P_D94N	8	0.000991695	0.001	no
D435G_L430P_D94A	7	0.000867733	0.001	no
D435G_L452P_D94G	7	0.000867733	0.001	no
D435H_H445D_D94A	7	0.000867733	0.001	no
H445D_D94Y	7	0.000867733	0.001	no
H445D_S91P	7	0.000867733	0.001	no
H445Y_D94A	7	0.000867733	0.001	no
I491F_D94N	7	0.000867733	0.001	no
S450L_D94A_G88A	7	0.000867733	0.001	no
D435Y_M434I_A90V	6	0.000743771	0.001	no
H445C_D94G	6	0.000743771	0.001	no
H445Y_S91P	6	0.000743771	0.001	no
I491F_A90V	6	0.000743771	0.001	no
L452P_D94H	6	0.000743771	0.001	no
S450F_S91P	6	0.000743771	0.001	no
D435Y_S91P	5	0.000619809	0.001	no
H445D_G88C	5	0.000619809	0.001	no
H445L_S91P	5	0.000619809	0.001	no
H445N_D94A	5	0.000619809	0.001	no
H445Y_D94N	5	0.000619809	0.001	no
I491F_D94A	5	0.000619809	0.001	no
S450F_D94Y	5	0.000619809	0.001	no
D435A_L452P_A90V	4	0.000495847	0	no
D435F_A90V	4	0.000495847	0	no
D435F_D94G	4	0.000495847	0	no
D435G_A90V	4	0.000495847	0	no
D435N_L430P_A90V	4	0.000495847	0	no
D435V_A90V_D94N	4	0.000495847	0	no
D435V_D89N	4	0.000495847	0	no
D435Y_D94H	4	0.000495847	0	no
G442E_Q432L_A90V	4	0.000495847	0	no
H445D_D94H	4	0.000495847	0	no
H445N_A90V	4	0.000495847	0	no
H445Q_L430P_D94G	4	0.000495847	0	no
H445Y_D94H	4	0.000495847	0	no
N438del_A90V	4	0.000495847	0	no
Q432L_D94G	4	0.000495847	0	no
Q432P_D94G	4	0.000495847	0	no
S441Q_A90V	4	0.000495847	0	no
S450L_A90V_D94H	4	0.000495847	0	no
S450W_A90V_D94G	4	0.000495847	0	no
D435A_L452P_D94G	3	0.000371885	0	no
D435del_D94N	3	0.000371885	0	no
D435G_M434V_D94A	3	0.000371885	0	no
D435Y_L430R_D94G	3	0.000371885	0	no
D435Y_L430R_D94Y	3	0.000371885	0	no
D435Y_Q429H_D94A	3	0.000371885	0	no
F433dup_D94G	3	0.000371885	0	no
H445C_A90V	3	0.000371885	0	no
H445D_G88A	3	0.000371885	0	no
H445L_D94N	3	0.000371885	0	no
H445L_D94Y	3	0.000371885	0	no
H445N_L430P_D94G	3	0.000371885	0	no
H445R_D94Y	3	0.000371885	0	no
H445S_D94G	3	0.000371885	0	no
H445S_S91P	3	0.000371885	0	no
H445Y_A90V_D94A	3	0.000371885	0	no
L430P_D94A	3	0.000371885	0	no
L430P_D94N	3	0.000371885	0	no
L430P_S91P	3	0.000371885	0	no
L452P_D94A	3	0.000371885	0	no
Q432L_D94A	3	0.000371885	0	no
Q432P_A90V	3	0.000371885	0	no
Q432P_S91P	3	0.000371885	0	no
S428del_A90V	3	0.000371885	0	no
S441L_D94G	3	0.000371885	0	no
S450F_D94N	3	0.000371885	0	no
S450F_G88C	3	0.000371885	0	no
S450L_A90V_D94N	3	0.000371885	0	no
S450L_A90V_G88A	3	0.000371885	0	no
D435E_S441L_D94A	2	0.000247924	0	no
D435E_S441L_D94G	2	0.000247924	0	no
D435F_S431G_D94G	2	0.000247924	0	no
D435G_D94G	2	0.000247924	0	no
D435G_D94Y	2	0.000247924	0	no
D435G_H445N_A90V	2	0.000247924	0	no
D435G_H445N_D94G	2	0.000247924	0	no
D435G_R448Q_D94G	2	0.000247924	0	no
D435V_A90V_S91P	2	0.000247924	0	no
D435V_G88A	2	0.000247924	0	no
D435V_Q432E_D94G	2	0.000247924	0	no
D435Y_A90V_D94A	2	0.000247924	0	no
D435Y_L430P_D94A_G88A	2	0.000247924	0	no
D435Y_L430R_D94N	2	0.000247924	0	no
D435Y_N437D_D94A	2	0.000247924	0	no
D435Y_N437D_D94G	2	0.000247924	0	no
F433dup_A90V	2	0.000247924	0	no
F433dup_D94Y	2	0.000247924	0	no
H445D_Q432K_D94H	2	0.000247924	0	no
H445G_D94G	2	0.000247924	0	no
H445L_D94A	2	0.000247924	0	no
H445N_D94N	2	0.000247924	0	no
H445N_D94Y	2	0.000247924	0	no
H445N_L430P_A90V	2	0.000247924	0	no
H445R_D94N	2	0.000247924	0	no
H445S_A90V	2	0.000247924	0	no
H445S_D94N	2	0.000247924	0	no
H445Y_S428T_D94G	2	0.000247924	0	no
H445Y_T427A_A90V_D94A	2	0.000247924	0	no
L452P_M434V_A90V	2	0.000247924	0	no
L452P_N437D_D94G	2	0.000247924	0	no
N438del_D94G	2	0.000247924	0	no
Q432del_A90V	2	0.000247924	0	no
Q432E_D94G	2	0.000247924	0	no
Q432K_A90V	2	0.000247924	0	no
Q432K_D94G	2	0.000247924	0	no
Q432L_A90V	2	0.000247924	0	no
Q432L_D89N	2	0.000247924	0	no
Q432NA_D94G	2	0.000247924	0	no
S441L_S91P	2	0.000247924	0	no
S450G_D94G	2	0.000247924	0	no
S450L_A90V_D94Y	2	0.000247924	0	no
S450L_D94A_S91P	2	0.000247924	0	no
S450L_D94Y_S91P	2	0.000247924	0	no
S450Q_A90V	2	0.000247924	0	no
S450W_D94N	2	0.000247924	0	no
S450W_G88A	2	0.000247924	0	no
A451V_D435Y_N437D_D89N	1	0.000123962	0	no
D435A_H445D_D94Y	1	0.000123962	0	no
D435A_L430P_A90V	1	0.000123962	0	no
D435A_L452P_D94A	1	0.000123962	0	no
D435A_R448Q_A90V	1	0.000123962	0	no
D435del_D94A	1	0.000123962	0	no
D435F_D94H	1	0.000123962	0	no
D435F_D94N	1	0.000123962	0	no
D435G_L430P_A90V_D94A	1	0.000123962	0	no
D435G_L430P_D94N	1	0.000123962	0	no
D435G_L430P_N437D_D94G	1	0.000123962	0	no
D435G_L452P_D94H	1	0.000123962	0	no
D435L_D94N	1	0.000123962	0	no
D435N_L452P_A90V	1	0.000123962	0	no
D435V_A90V_D94G	1	0.000123962	0	no
D435V_D94A_G88A	1	0.000123962	0	no
D435V_D94A_S91P	1	0.000123962	0	no
D435V_N437D_D94G	1	0.000123962	0	no
D435V_N437D_S91P	1	0.000123962	0	no
D435V_Q432E_D94N	1	0.000123962	0	no
D435V_S431G_D94G	1	0.000123962	0	no
D435V_T427S_S91P	1	0.000123962	0	no
D435Y_A90V_D94G	1	0.000123962	0	no
D435Y_L430P_D94N	1	0.000123962	0	no
D435Y_L430P_N437D_A90V	1	0.000123962	0	no
D435Y_L430R_S91P	1	0.000123962	0	no
D435Y_M434I_D94A	1	0.000123962	0	no
D435Y_M434I_D94G	1	0.000123962	0	no
D435Y_M434I_S91P	1	0.000123962	0	no
D435Y_M434R_D94G	1	0.000123962	0	no
D435Y_N437D_D89N	1	0.000123962	0	no
D435Y_Q429H_D94G	1	0.000123962	0	no
D435Y_Q429H_D94N	1	0.000123962	0	no
D435Y_Q429L_D94N	1	0.000123962	0	no
D435Y_S431G_D94G	1	0.000123962	0	no
D435Y_S450L_D94G	1	0.000123962	0	no
D435Y_T427I_D94G	1	0.000123962	0	no
D435Y_T427I_D94N	1	0.000123962	0	no
D435Y_T444I_D94G	1	0.000123962	0	no
F433del_D94G	1	0.000123962	0	no
G426del_D94A	1	0.000123962	0	no
G442E_H445C_G88C	1	0.000123962	0	no
H445C_D94H	1	0.000123962	0	no
H445C_G88A	1	0.000123962	0	no
H445C_S91P	1	0.000123962	0	no
H445D_D94G_G88A	1	0.000123962	0	no
H445F_D94H	1	0.000123962	0	no
H445G_A90V	1	0.000123962	0	no
H445G_S450L_D94A	1	0.000123962	0	no
H445L_D94H	1	0.000123962	0	no
H445N_G88A	1	0.000123962	0	no
H445N_G88C	1	0.000123962	0	no
H445N_L452P_A90V_S91P	1	0.000123962	0	no
H445N_L452P_D94Y	1	0.000123962	0	no
H445N_M434V_D94G	1	0.000123962	0	no
H445N_S450L_D94G	1	0.000123962	0	no
H445N_V170F_A90V	1	0.000123962	0	no
H445P_D94G	1	0.000123962	0	no
H445P_S91P	1	0.000123962	0	no
H445Q_D94G	1	0.000123962	0	no
H445Q_L430P_D94A	1	0.000123962	0	no
H445Q_L430P_S431G_A90V	1	0.000123962	0	no
H445Q_Q432L_D94A	1	0.000123962	0	no
H445R_Q429H_A90V	1	0.000123962	0	no
H445R_R448Q_A90V	1	0.000123962	0	no
H445Y_A90V_D94G	1	0.000123962	0	no
H445Y_D94Y	1	0.000123962	0	no
H445Y_S428R_D94N	1	0.000123962	0	no
H445Y_V170F_A90V	1	0.000123962	0	no
H445Y_V170F_D94G	1	0.000123962	0	no
I491F_D89N	1	0.000123962	0	no
I491F_Q432H_D94A	1	0.000123962	0	no
I491F_S91P	1	0.000123962	0	no
K446del_L443W_T444P_D94G	1	0.000123962	0	no
L430P_D94H	1	0.000123962	0	no
L430P_M434I_D94G	1	0.000123962	0	no
L430P_M434I_S91P	1	0.000123962	0	no
L430P_M434V_A90V	1	0.000123962	0	no
L430P_M434V_S91P	1	0.000123962	0	no
L430P_S450G_D94G	1	0.000123962	0	no
L430P_S450W_D94N	1	0.000123962	0	no
L452P_A90V_D94A	1	0.000123962	0	no
L452P_A90V_D94Y	1	0.000123962	0	no
L452P_D89N	1	0.000123962	0	no
L452P_M434I_D94A	1	0.000123962	0	no
L452P_M434I_D94G	1	0.000123962	0	no
L452P_N437S_D94H	1	0.000123962	0	no
L452P_Q432H_D94G	1	0.000123962	0	no
L452P_T427A_A90V	1	0.000123962	0	no
L452P_T427P_D94G	1	0.000123962	0	no
N437del_D94G	1	0.000123962	0	no
N438del_D94A	1	0.000123962	0	no
N438del_D94H	1	0.000123962	0	no
P439S_S441L_A90V	1	0.000123962	0	no
Q429P_V170F_D94A	1	0.000123962	0	no
Q429P_V170F_D94N	1	0.000123962	0	no
Q432del_D94G	1	0.000123962	0	no
Q432K_D94N	1	0.000123962	0	no
Q432K_S450A_S91P	1	0.000123962	0	no
Q432L_S91P	1	0.000123962	0	no
Q432NA_A90V	1	0.000123962	0	no
Q432P_D94Y	1	0.000123962	0	no
Q432P_G88A	1	0.000123962	0	no
Q436del_S91P	1	0.000123962	0	no
R448K_A90V	1	0.000123962	0	no
S428del_D94G	1	0.000123962	0	no
S441L_D94Y	1	0.000123962	0	no
S441Q_D94A	1	0.000123962	0	no
S441V_S91P	1	0.000123962	0	no
S450C_D94Y	1	0.000123962	0	no
S450F_D89N	1	0.000123962	0	no
S450F_S450L_A90V	1	0.000123962	0	no
S450F_S450L_D94A	1	0.000123962	0	no
S450L_D94G_S91P	1	0.000123962	0	no
S450W_D94H	1	0.000123962	0	no
S450W_T427P_D94G	1	0.000123962	0	no
S450Y_A90V	1	0.000123962	0	no
S450Y_D94Y	1	0.000123962	0	no
S450Y_S91P	1	0.000123962	0	no
V170F_D89N	1	0.000123962	0	no
V170F_D94A	1	0.000123962	0	no
V170F_D94G	1	0.000123962	0	no
V170F_D94N	1	0.000123962	0	no
V170F_G88C	1	0.000123962	0	no
V170F_S91P	1	0.000123962	0	no
